# Cardiac Atrial Compartmentalisation Proteomics: A Modified Density Gradient Method to Analyse Endo-lysosomal Proteins

**DOI:** 10.1101/2021.02.22.432193

**Authors:** Thamali Ayagama, Samuel J Bose, Rebecca A Capel, David A Priestman, Georgina Berridge, Roman Fisher, Antony Galione, Frances M Platt, Holger Kramer, Rebecca A B Burton

## Abstract

The importance of lysosomes in cardiac physiology and pathology are well established, and evidence for roles in calcium signalling are emerging. We describe a label-free proteomics method suitable for small cardiac tissue biopsies based on density-separated fractionation, which allows study of endo-lysosomal (EL) proteins.

Density gradient fractions corresponding to tissue lysate; sarcoplasmic reticulum (SR), mitochondria (Mito) (1.3 g/ml); and EL with negligible contamination from SR or Mito (1.04 g/ml), were analysed using Western Blot, enzyme activity assay and LC-MS/MS analysis (adapted discontinuous Percoll, and sucrose differential density gradient).

Kyoto Encyclopedia of Genes and Genomes, Reactome, Panther and Gene Ontology pathway analysis showed good coverage of RAB proteins and lysosomal cathepsins (including cardiac-specific cathepsin D) in the purified EL fraction. Significant EL proteins recovered included catalytic activity proteins. We thus present a comprehensive protocol and dataset of guinea-pig atrial EL organelle proteomics using techniques also applicable for non-cardiac tissue.
