## Supplementary File 6 for "Cardiac Atrial Compartmentalisation Proteomics: A Modified Density Gradient Method to Analyse Endo-lysosomal Proteins"

### Sheet: enrichment (9)
Enrichment FDR	Genes in list	Total genes	Functional Category	Genes
1.03561e-40	161	2326	Extracellular organelle	LAP3 PRKAR2B PON1 SPAG9 MDH1 ERP44 VIM CD44 MAT2B CP THRAP3 PHPT1 PKM RHOA PFN2 RPL31 FBLN1 EPB41L2 RPS5 EIF3I CHMP5 HUWE1 NID2 BLVRB MYL6 NANS HSP90AB1 HNRNPM ST13 ATP6V1D PSME2 GSS NDRG3 CTSZ AHCY USP14 F9 NUTF2 CPQ TSTA3 GSR NUCB1 RPS19 CDC37 NAMPT SSBP1 HSPB1 XPNPEP1 RPL28 CTSC HSPA8 VWF GPLD1 CUTA DNPH1 HSPA9 SUB1 NIT2 PRKAR2A NCL ACTR1B PPP1R7 RAB3GAP1 NID1 STMN1 GOT1 ACAT2 HSPH1 CAT PRDX4 …
1.03561e-40	160	2300	Extracellular exosome	LAP3 PRKAR2B PON1 SPAG9 MDH1 ERP44 VIM CD44 MAT2B CP THRAP3 PHPT1 PKM RHOA PFN2 RPL31 FBLN1 EPB41L2 RPS5 EIF3I CHMP5 HUWE1 NID2 BLVRB MYL6 NANS HSP90AB1 HNRNPM ST13 ATP6V1D PSME2 GSS NDRG3 CTSZ AHCY USP14 F9 NUTF2 CPQ TSTA3 GSR NUCB1 RPS19 CDC37 NAMPT SSBP1 HSPB1 XPNPEP1 RPL28 CTSC HSPA8 VWF GPLD1 CUTA DNPH1 HSPA9 SUB1 NIT2 PRKAR2A NCL ACTR1B PPP1R7 RAB3GAP1 NID1 STMN1 GOT1 ACAT2 HSPH1 CAT PRDX4 …
1.03561e-40	161	2324	Extracellular vesicle	LAP3 PRKAR2B PON1 SPAG9 MDH1 ERP44 VIM CD44 MAT2B CP THRAP3 PHPT1 PKM RHOA PFN2 RPL31 FBLN1 EPB41L2 RPS5 EIF3I CHMP5 HUWE1 NID2 BLVRB MYL6 NANS HSP90AB1 HNRNPM ST13 ATP6V1D PSME2 GSS NDRG3 CTSZ AHCY USP14 F9 NUTF2 CPQ TSTA3 GSR NUCB1 RPS19 CDC37 NAMPT SSBP1 HSPB1 XPNPEP1 RPL28 CTSC HSPA8 VWF GPLD1 CUTA DNPH1 HSPA9 SUB1 NIT2 PRKAR2A NCL ACTR1B PPP1R7 RAB3GAP1 NID1 STMN1 GOT1 ACAT2 HSPH1 CAT PRDX4 …
2.18014e-27	176	3479	Extracellular space	LAP3 NDUFAF7 PRKAR2B PON1 SPAG9 DCN MDH1 ERP44 VIM CD44 MAT2B CP THRAP3 PHPT1 PKM RHOA PFN2 RPL31 FBLN1 EPB41L2 RPS5 EIF3I CHMP5 HUWE1 NID2 LTBP4 BLVRB MYL6 NANS HSP90AB1 HNRNPM ST13 ATP6V1D PSME2 GSS NDRG3 CTSZ AHCY USP14 F9 NUTF2 CPQ TSTA3 GSR NUCB1 RPS19 CDC37 NAMPT SSBP1 HSPB1 XPNPEP1 RPL28 CTSC HSPA8 VWF MRPL18 GPLD1 CUTA DNPH1 HSPA9 SUB1 NIT2 PRKAR2A NCL ACTR1B PPP1R7 RAB3GAP1 NID1 STMN1 GO…
8.819e-26	179	3693	Extracellular region part	LAP3 NDUFAF7 PRKAR2B PON1 SPAG9 DCN MDH1 ERP44 VIM CD44 MAT2B CP THRAP3 PHPT1 PKM RHOA PFN2 RPL31 FBLN1 EPB41L2 RPS5 EIF3I CHMP5 HUWE1 NID2 LTBP4 BLVRB MYL6 NANS HSP90AB1 HNRNPM ST13 ATP6V1D PSME2 GSS NDRG3 CTSZ AHCY USP14 F9 NUTF2 CPQ TSTA3 GSR NUCB1 RPS19 CDC37 NAMPT SSBP1 HSPB1 XPNPEP1 RPL28 CTSC HSPA8 VWF MRPL18 GPLD1 CUTA DNPH1 HSPA9 SPARC SUB1 NIT2 PRKAR2A NCL ACTR1B PPP1R7 RAB3GAP1 NID1 ST…
1.55755e-23	81	985	Ribonucleoprotein complex	RPL31 RPS5 RPS19 RPL28 RPS6 RPS27A FAU RPL29 RPS14 RPL13 RPS7 RPS17 RPS23 RPL14 RPS28 MRPS35 U2AF2 SF3B2 CIRBP HNRNPM SNU13 NOP56 FMR1 LSM5 EIF4H RWDD1 MRPS30 MRPL3 NCL MRPS14 MRPS2 SNRPD2 MRPS26 RBM38 EIF2S1 MRPS9 G3BP2 MRPS5 DIS3L2 G3BP1 SRP19 MRPL10 U2AF1 LSM3 MRPL52 LSM2 EIF1 MRPL11 MRPL48 MRPL41 RPS27L MRPL46 AKAP8L VIM CBX5 HSPA8 MRPL18 ILF3 MRPL35 SRSF1 MRPL39 VCP SRRM2 SF1 MRPL14 GIGYF2 R…
1.33113e-22	188	4252	Vesicle	LAP3 PRKAR2B PON1 SPAG9 MDH1 ERP44 VIM CD44 MAT2B CP THRAP3 PHPT1 PKM RHOA PFN2 RPL31 FBLN1 EPB41L2 RPS5 EIF3I CHMP5 HUWE1 NID2 BLVRB MYL6 NANS HSP90AB1 HNRNPM ST13 ATP6V1D PSME2 GSS NDRG3 CTSZ AHCY USP14 F9 NUTF2 CPQ TSTA3 GSR NUCB1 RPS19 CDC37 NAMPT SSBP1 HSPB1 XPNPEP1 RPL28 CTSC HSPA8 VWF GPLD1 CUTA DNPH1 HSPA9 SUB1 NIT2 PRKAR2A NCL ACTR1B PPP1R7 RAB3GAP1 NID1 STMN1 GOT1 ACAT2 HSPH1 CAT PRDX4 …
1.98434e-22	56	497	Mitochondrial matrix	MRPS35 BCKDHB SSBP1 GRPEL1 MRPS30 MRPL3 MRPS14 MRPS2 SARDH MRPS26 MRPS9 MRPS5 MRPL10 MRPL52 MRPL11 MRPL48 MRPL41 GLRX5 DNAJC19 MRPL46 DNAJA3 MRPL18 HSPA9 ACADM MCCC2 MRPL35 MRPL39 CCAR2 MRPL14 NFS1 MRPL45 HAGH IARS2 REXO2 C1QBP PCCB ACADL FDX1 MMUT ALDH4A1 SDHAF2 PCCA NDUFAF7 MCAT DECR1 GSR COQ3 PPA2 GCSH ACP6 ACSF2 ACAA2 NUDT9 TRMT61B GADD45GIP1 TXNRD2
2.79944e-20	104	1724	Mitochondrion	PKM HSP90AB1 TIMM8A PLN NDUFAF7 MRPS35 ME1 IARS2 REXO2 BCKDHB MCAT DNAJA3 GSR DMPK SSBP1 C1QBP GRPEL1 MRPL18 MRPS30 HSPA9 MRPL3 ACADL ACADM IDE MRPS14 ACAT2 ECHDC2 MRPS2 SARDH MRPS26 MCCC2 MRPL35 MRPS9 KYAT3 MRPS5 MRPL39 MRPL10 ACAA2 SDHAF2 NFU1 TRMT61B THOP1 MRPL52 MRPL11 MRPL48 MRPL14 MRPL41 GLRX5 NIPSNAP1 TXNRD2 TXNRD1 DNAJC19 MRPL46 MRPL45 CIAPIN1 SELENOO APEX1 DECR1 AARS2 ILF3 COQ3 DCAF8 GLU…
1.61334e-19	40	282	Ribosome	RPL31 RPS5 RPS19 RPL28 RPS6 RPS27A FAU RPL29 RPS14 RPL13 RPS7 RPS17 RPS23 RPL14 RPS28 MRPS35 MRPS30 MRPL3 MRPS14 MRPS2 MRPS26 MRPS9 MRPS5 MRPL10 MRPL52 MRPL11 MRPL48 MRPL41 RPS27L MRPL46 MRPL18 MRPL35 MRPL39 MRPL14 MRPL45 GADD45GIP1 SF1 APEX1 FMR1 RRBP1
