## Supplementary File 1 for "Cardiac Atrial Compartmentalisation Proteomics: A Modified Density Gradient Method to Analyse Endo-lysosomal Proteins"

### Sheet: Sheet1
beta-galactosidase
	Vol (ml)	mg/ml	Total mg	nmol/hr/ml	nmol/hr	nmol/hr/mg
WTL	2.1	0.607	1.258	230	479	380
Mitos	2.1	0.354	0.728	100	207	285
EL	1.35	0.123	0.163	46.7	63	380
Remainder	1.2	0.057	0.0684	3.65	4.4	41
beta-hexosaminidase
	Vol (ml)	mg/ml	Total mg	µmol/hr/ml	µmol/hr	µmol/hr/mg
WTL	2.1	0.607	1.258	2.64	5.49	4.35
Mitos	2.1	0.354	0.728	1.21	2.5	3.42
EL	1.35	0.123	0.163	0.42	0.57	3.41
Remainder	1.2	0.057	0.0684	0.02	0.02	0.041
